# DeepToA: An Ensemble Deep-Learning Approach to Predicting the Theater of Activity of a Microbiome

**DOI:** 10.1101/2022.04.04.486969

**Authors:** Wenhuan Zeng, Anupam Gautam, Daniel H. Huson

## Abstract

**Motivation:** Metagenomics is the study of microbiomes using DNA sequencing. A microbiome consists of an assemblage of microbes that is associated with a “theater of activity” (ToA). To what degree does the taxonomic and functional content of the former depend on the (details of the) latter? More technically, given a taxonomic and/or functional profile estimated from metagenomic sequencing data, how to predict the associated ToA? Here we present a deep learning approach to this question. We use both taxonomic and functional profiles as input. We apply node2vec to embed hierarchical taxonomic profiles into numerical vectors. We then perform dimension reduction using clustering, to address the sparseness of the taxonomic data and thus make it more amenable to deep learning algorithms. Functional features are combined with textual descriptions of protein families or domains. We present an ensemble deep-learning framework DeepToA for predicting the ‘theater of activity” of microbial community, based on taxonomic and functional profiles. We use SHAP (SHapley Additive exPlanations) values to determine which taxonomic and functional features are important for the prediction.

**Results:** Based on 7,560 metagenomic profiles downloaded from MGnify, classified into ten different theaters of activity, we demonstrate that DeepToA has an accuracy of 98.61%. We show that adding textual information to functional features increases the accuracy.

**Availability:** Our approach is available at http://ab.inf.uni-tuebingen.de/software/deeptoa.

**Supplementary information:** Supplementary data are available at *Bioinformatics* online.
