## Supplementary material for "DeepToA: An Ensemble Deep-Learning Approach to Predicting the Theater of Activity of a Microbiome": Test data

ID	biom
SRR5788022	Marine
ERR1743287	Freshwater
ERR1743297	Freshwater
ERR1750013	Freshwater
SRR1631067	Skin
SRR1630956	Skin
ERR911343	Soil
SRR1632980	Skin
ERR2245484	Animal_Digestive_system
ERR771015	Marine
SRR9680494	Skin
ERR1419298	Marine
ERR2245467	Animal_Digestive_system
ERR712390	Wastewater
ERR1662259	Marine
ERR1662226	Marine
ERR2245476	Animal_Digestive_system
ERR2683224	Wastewater
ERR771084	Marine
ERR970474	Human_Respiratory_system
ERR1662255	Marine
SRR1632795	Skin
SRR1622887	Skin
ERR833358	Marine
ERR1560101	Marine
ERR1725946	Wastewater
ERR599367	Marine
ERR833473	Marine
ERR771062	Marine
ERR2135518	Food_production
ERR986626	Marine
SRR1950735	Skin
SRR1630947	Skin
SRR5787993	Marine
ERR1698989	Marine
SRR5915628	Marine
SRR5917881	Marine
SRR6757639	Skin
SRR2135761	Marine
SRR8168148	Marine
ERR2216062	Food_production
SRR2107180	Wastewater
SRR5788054	Marine
SRR062174	Marine
SRR1633170	Skin
ERR911205	Soil
SRR1631503	Skin
ERR2564009	Marine
ERR868048	Marine
SRR1632480	Skin
ERR911311	Soil
ERR2031032	Marine
ERR911256	Soil
SRR1633146	Skin
SRR5788326	Marine
SRR1631309	Skin
SRR1631277	Skin
SRR1950766	Skin
ERR833289	Marine
ERR2169054	Marine
ERR1352899	Soil
SRR1631528	Skin
ERR3274633	Human_Respiratory_system
ERR1424905	Marine
ERR1824253	Freshwater
ERR1662391	Marine
SRR1624867	Skin
ERR2216063	Food_production
SRR2135737	Marine
SRR1633150	Skin
SRR1623181	Skin
ERR1743309	Freshwater
SRR2005376	Skin
ERR1414268	Wastewater
ERR3274617	Human_Respiratory_system
ERR2597325	Mammals_Gastrointestinal_tract
ERR833477	Marine
ERR2241632	Animal_Digestive_system
ERR599103	Marine
ERR833606	Marine
SRR5788400	Marine
ERR2681676	Freshwater
ERR771101	Marine
ERR2597384	Mammals_Gastrointestinal_tract
ERR1414258	Wastewater
SRR062176	Marine
ERR3130424	Marine
ERR2597541	Mammals_Gastrointestinal_tract
SRR557814	Soil
ERR2241773	Animal_Digestive_system
SRR5788098	Marine
SRR1632344	Skin
ERR1352922	Wastewater
SRR6757661	Skin
SRR5788171	Marine
ERR833311	Marine
ERR771037	Marine
SRR1622822	Skin
ERR1662456	Marine
ERR1713353	Wastewater
SRR2559609	Soil
ERR2191988	Soil
SRR1129221	Soil
ERR594400	Marine
SRR2090115	Marine
SRR5788303	Marine
ERR2241874	Animal_Digestive_system
SRR1125389	Soil
SRR1633028	Skin
SRR2107213	Wastewater
ERR771044	Marine
ERR1857193	Wastewater
ERR911268	Soil
SRR5249701	Food_production
SRR1125650	Soil
ERR2168930	Marine
ERR599056	Marine
SRR1623163	Skin
SRR1632788	Skin
ERR2592269	Wastewater
SRR1632854	Skin
SRR1631034	Skin
SRR1631056	Skin
ERR1662401	Marine
ERR1662221	Marine
SRR1631091	Skin
ERR1559787	Soil
ERR833536	Marine
ERR1823566	Food_production
ERR1664726	Marine
ERR2683133	Wastewater
ERR2592261	Wastewater
SRR2182550	Food_production
ERR1725798	Freshwater
ERR2241909	Animal_Digestive_system
SRR062198	Marine
ERR1960511	Soil
ERR1725974	Wastewater
ERR2401481	Food_production
ERR2241818	Animal_Digestive_system
SRR1631282	Skin
SRR1623068	Skin
SRR5720330	Marine
SRR1631382	Skin
SRR1633013	Skin
ERR3174588	Soil
SRR1631339	Skin
ERR2282018	Soil
SRR5720274	Marine
ERR3274627	Human_Respiratory_system
ERR1662280	Marine
ERR594359	Marine
ERR2169032	Marine
ERR599170	Marine
ERR770969	Marine
ERR1713333	Wastewater
ERR833346	Marine
ERR2683184	Wastewater
ERR599376	Marine
ERR911213	Soil
SRR1569898	Soil
SRR1631724	Skin
ERR978652	Plants
ERR598991	Marine
ERR771000	Marine
SRR629686	Soil
SRR1125476	Soil
ERR986790	Plants
ERR833366	Marine
ERR2241750	Animal_Digestive_system
ERR1811653	Soil
ERR1743335	Freshwater
ERR1725978	Wastewater
ERR911228	Soil
SRR5915593	Marine
SRR6757606	Skin
SRR5787998	Marine
ERR2241775	Animal_Digestive_system
SRR1631401	Skin
SRR1631469	Skin
ERR986605	Marine
ERR1743327	Freshwater
ERR1544010	Freshwater
SRR1622806	Skin
ERR1662414	Marine
SRR1631090	Skin
SRR1632325	Skin
ERR771094	Marine
ERR1544587	Freshwater
ERR2597482	Mammals_Gastrointestinal_tract
SRR1633166	Skin
SRR1630970	Skin
ERR2241749	Animal_Digestive_system
SRR2005676	Skin
ERR911332	Soil
SRR062222	Marine
ERR1512994	Wastewater
ERR2683250	Wastewater
ERR2241660	Animal_Digestive_system
SRR062254	Marine
ERR1527910	Soil
ERR1076076	Wastewater
SRR1631522	Skin
ERR2241904	Animal_Digestive_system
SRR1632334	Skin
SRR940716	Soil
ERR2889251	Animal_Digestive_system
SRR825189	Soil
ERR2683116	Wastewater
ERR2564005	Marine
SRR830622	Marine
ERR1823951	Freshwater
ERR1662238	Marine
ERR970403	Human_Respiratory_system
ERR2112541	Marine
ERR833423	Marine
SRR1631367	Skin
ERR1662428	Marine
ERR1414227	Wastewater
ERR833323	Marine
ERR833554	Marine
ERR2486622	Soil
ERR2889265	Animal_Digestive_system
SRR1621005	Skin
ERR1662257	Marine
SRR2107211	Wastewater
SRR5788215	Marine
SRR1631070	Skin
ERR594388	Marine
ERR694153	Marine
ERR2597499	Mammals_Gastrointestinal_tract
ERR1664680	Marine
ERR868052	Marine
ERR2281804	Marine
ERR978635	Plants
ERR2597504	Mammals_Gastrointestinal_tract
ERR911357	Soil
ERR2098384	Marine
ERR2168947	Marine
SRR5788020	Marine
ERR2169026	Marine
ERR2683172	Wastewater
SRR1621010	Skin
SRR5788404	Marine
SRR1621002	Skin
ERR2486620	Soil
ERR2597395	Mammals_Gastrointestinal_tract
SRR1622926	Skin
SRR1125646	Soil
ERR2241864	Animal_Digestive_system
ERR1664672	Marine
ERR1960501	Soil
SRR1622809	Skin
SRR1631047	Skin
ERR1743316	Freshwater
SRR1631443	Skin
ERR2168974	Marine
ERR911207	Soil
SRR1620998	Skin
SRR1998989	Plants
ERR1811635	Soil
ERR2592328	Wastewater
ERR1560022	Marine
ERR2683262	Wastewater
SRR1630939	Skin
ERR599154	Marine
ERR2683247	Wastewater
ERR599002	Marine
ERR1725948	Wastewater
SRR062131	Marine
ERR1662295	Marine
ERR1558693	Soil
SRR1632403	Skin
ERR599014	Marine
ERR2683122	Wastewater
SRR5788349	Marine
ERR1662404	Marine
ERR2683180	Wastewater
ERR2241666	Animal_Digestive_system
SRR2135719	Marine
ERR1559811	Soil
SRR1631462	Skin
SRR1631100	Skin
ERR1854456	Food_production
ERR2597361	Mammals_Gastrointestinal_tract
ERR2168920	Marine
ERR3174596	Soil
SRR3233381	Marine
ERR2017146	Marine
ERR2136697	Freshwater
ERR1352942	Wastewater
ERR1055664	Marine
SRR5249722	Food_production
ERR594381	Marine
SRR1631362	Skin
ERR2597451	Mammals_Gastrointestinal_tract
ERR1726009	Wastewater
ERR2241652	Animal_Digestive_system
ERR2597422	Mammals_Gastrointestinal_tract
ERR833544	Marine
ERR1527282	Freshwater
ERR2241722	Animal_Digestive_system
SRR1623194	Skin
SRR1910930	Freshwater
ERR2241837	Animal_Digestive_system
ERR1424904	Marine
SRR5788320	Marine
SRR5788122	Marine
ERR594390	Marine
ERR1743369	Freshwater
ERR1470827	Wastewater
ERR833345	Marine
ERR1811660	Soil
SRR2182540	Food_production
ERR1855278	Marine
SRR1632393	Skin
ERR1662323	Marine
ERR2863814	Animal_Digestive_system
ERR833367	Marine
ERR1662253	Marine
SRR1622903	Skin
SRR4028167	Marine
SRR5720269	Marine
SRR5788339	Marine
SRR5788183	Marine
ERR2098405	Marine
SRR062252	Marine
ERR2168922	Marine
ERR1854457	Food_production
ERR2241796	Animal_Digestive_system
SRR1631524	Skin
ERR2683264	Wastewater
SRR1632375	Skin
SRR063386	Marine
ERR2241950	Animal_Digestive_system
SRR2090124	Marine
ERR694202	Marine
ERR1743329	Freshwater
ERR2683280	Wastewater
ERR1742647	Soil
SRR4029112	Freshwater
ERR1664675	Marine
SRR5788307	Marine
SRR1125492	Soil
ERR1662500	Marine
ERR977424	Wastewater
ERR1527900	Soil
ERR1664708	Marine
ERR1855260	Marine
ERR752917	Food_production
ERR1559799	Soil
SRR5788033	Marine
ERR833458	Marine
SRR1631081	Skin
SRR1633024	Skin
ERR1662246	Marine
ERR1654121	Plants
ERR1198913	Freshwater
ERR770972	Marine
SRR1623166	Skin
ERR1662300	Marine
ERR2112542	Marine
ERR1662518	Marine
SRR1129666	Soil
SRR5788453	Marine
ERR2597344	Mammals_Gastrointestinal_tract
ERR3130416	Marine
ERR868095	Marine
SRR1624822	Skin
SRR5720222	Marine
ERR911283	Soil
ERR1713339	Wastewater
SRR1633174	Skin
SRR2090120	Marine
ERR2191987	Soil
ERR833583	Marine
ERR599162	Marine
SRR5788019	Marine
ERR599373	Marine
SRR1632321	Skin
SRR2090057	Marine
SRR1631489	Skin
ERR1527909	Soil
ERR1662382	Marine
ERR2168994	Marine
ERR1055667	Marine
SRR1631258	Skin
ERR1662281	Marine
ERR833585	Marine
ERR599382	Marine
SRR1631702	Skin
ERR1198914	Freshwater
ERR911302	Soil
SRR1620022	Skin
SRR1631355	Skin
ERR1664704	Marine
SRR1125479	Soil
ERR770959	Marine
SRR1622805	Skin
SRR062146	Marine
ERR1730305	Marine
SRR5788100	Marine
ERR2017141	Marine
SRR2090077	Marine
SRR2068056	Freshwater
ERR2098381	Marine
SRR5788384	Marine
SRR4101292	Food_production
ERR911202	Soil
ERR1414269	Wastewater
SRR1950726	Skin
SRR5720298	Marine
ERR1742649	Soil
ERR2241762	Animal_Digestive_system
ERR2241854	Animal_Digestive_system
SRR2559534	Soil
SRR2059928	Soil
SRR1630983	Skin
SRR1632791	Skin
ERR2597472	Mammals_Gastrointestinal_tract
ERR1352475	Soil
ERR2241920	Animal_Digestive_system
SRR1747108	Soil
ERR2597502	Mammals_Gastrointestinal_tract
ERR2215872	Marine
ERR1725943	Wastewater
ERR599141	Marine
ERR970406	Human_Respiratory_system
ERR1019366	Soil
ERR2169049	Marine
ERR2071896	Soil
SRR5788285	Marine
SRR5788213	Marine
ERR1857186	Wastewater
ERR2683226	Wastewater
SRR062184	Marine
ERR599123	Marine
SRR1632428	Skin
ERR771047	Marine
SRR2559605	Soil
ERR599350	Marine
ERR771088	Marine
ERR1358726	Soil
SRR1631721	Skin
ERR1713391	Wastewater
SRR6507278	Marine
ERR833503	Marine
ERR1664674	Marine
ERR1662436	Marine
ERR599054	Marine
ERR2597442	Mammals_Gastrointestinal_tract
SRR062173	Marine
ERR1743283	Freshwater
SRR5720324	Marine
ERR2241812	Animal_Digestive_system
ERR1414219	Wastewater
ERR770982	Marine
ERR2168991	Marine
ERR1560107	Marine
SRR1632466	Skin
SRR5788087	Marine
ERR771005	Marine
ERR1855280	Marine
ERR1855244	Marine
SRR1632786	Skin
SRR2182530	Food_production
ERR2168952	Marine
SRR1622804	Skin
ERR599100	Marine
SRR1633000	Skin
ERR833466	Marine
SRR3311145	Marine
ERR1163116	Marine
ERR1352917	Wastewater
ERR315863	Marine
ERR2597362	Mammals_Gastrointestinal_tract
ERR1662264	Marine
SRR5788155	Marine
SRR5917395	Marine
ERR1352948	Wastewater
SRR1631078	Skin
ERR2245452	Animal_Digestive_system
SRR5788228	Marine
ERR1470829	Wastewater
ERR771076	Marine
ERR1558698	Soil
ERR2098398	Marine
ERR1662258	Marine
SRR2005378	Skin
SRR5788246	Marine
SRR1630952	Skin
ERR770979	Marine
ERR1358766	Marine
ERR911234	Soil
SRR1631517	Skin
ERR1662293	Marine
SRR062253	Marine
ERR833324	Marine
SRR1631472	Skin
ERR911295	Soil
SRR2135777	Marine
SRR5788202	Marine
ERR2098407	Marine
SRR5720263	Marine
ERR2592267	Wastewater
ERR1352910	Wastewater
SRR1631388	Skin
ERR1163135	Marine
ERR599001	Marine
ERR833373	Marine
SRR1998985	Plants
SRR5788167	Marine
ERR2592341	Wastewater
SRR1632454	Skin
ERR833348	Marine
SRR2182536	Food_production
ERR2597346	Mammals_Gastrointestinal_tract
ERR833519	Marine
SRR1950789	Skin
ERR2241820	Animal_Digestive_system
ERR694133	Marine
SRR606448	Soil
SRR5788321	Marine
SRR1623176	Skin
ERR2863816	Animal_Digestive_system
ERR2597495	Mammals_Gastrointestinal_tract
SRR2005374	Skin
SRR1630974	Skin
ERR1664685	Marine
ERR978638	Plants
ERR754624	Marine
ERR1527281	Freshwater
ERR1055648	Marine
ERR833454	Marine
ERR2597388	Mammals_Gastrointestinal_tract
SRR5788255	Marine
SRR5788160	Marine
SRR1632805	Skin
ERR1662483	Marine
ERR977416	Wastewater
ERR1857198	Wastewater
ERR1713348	Wastewater
ERR1414235	Wastewater
SRR1632333	Skin
ERR1664714	Marine
SRR1631062	Skin
ERR977412	Wastewater
ERR1854467	Food_production
SRR1632298	Skin
ERR694177	Marine
ERR1527250	Freshwater
ERR1358722	Soil
ERR1662448	Marine
SRR3311156	Marine
SRR5918673	Marine
ERR911263	Soil
SRR1632324	Skin
ERR970405	Human_Respiratory_system
ERR868035	Marine
ERR1662427	Marine
ERR2241682	Animal_Digestive_system
ERR2022395	Plants
SRR1632799	Skin
SRR1631487	Skin
SRR1747129	Soil
ERR1527859	Soil
SRR5788139	Marine
SRR5788206	Marine
SRR1633141	Skin
SRR5788149	Marine
ERR770994	Marine
ERR2683223	Wastewater
ERR2241802	Animal_Digestive_system
ERR1662390	Marine
ERR2863807	Animal_Digestive_system
SRR5788170	Marine
SRR1631059	Skin
SRR1631397	Skin
SRR1622928	Skin
SRR2135766	Marine
ERR599114	Marine
ERR594404	Marine
ERR1823510	Wastewater
SRR2090065	Marine
SRR5788420	Marine
ERR2021509	Marine
ERR1662242	Marine
ERR1513004	Wastewater
SRR1623069	Skin
ERR1527908	Soil
SRR1631264	Skin
SRR1631723	Skin
ERR1662337	Marine
ERR1654126	Plants
ERR1811658	Soil
ERR1857196	Wastewater
SRR350500	Soil
ERR1662515	Marine
ERR694169	Marine
SRR1632451	Skin
ERR1056328	Marine
ERR1017187	Soil
ERR911279	Soil
SRR1631370	Skin
ERR2889252	Animal_Digestive_system
SRR1631287	Skin
SRR5788315	Marine
ERR2245460	Animal_Digestive_system
SRR1623200	Skin
SRR1631246	Skin
ERR1662222	Marine
ERR970603	Soil
SRR1950784	Skin
ERR2245492	Animal_Digestive_system
ERR771071	Marine
ERR977406	Wastewater
ERR1527870	Soil
SRR062250	Marine
ERR1414251	Wastewater
SRR1632471	Skin
ERR1855277	Marine
SRR5788187	Marine
ERR2597373	Mammals_Gastrointestinal_tract
ERR1353017	Soil
SRR5924467	Marine
SRR1624804	Skin
SRR5788096	Marine
ERR1559793	Soil
ERR833516	Marine
ERR2683221	Wastewater
ERR770584	Wastewater
ERR986638	Marine
ERR1801631	Marine
ERR1512991	Wastewater
SRR5788382	Marine
SRR1623060	Skin
ERR2597479	Mammals_Gastrointestinal_tract
ERR1713359	Wastewater
ERR1855282	Marine
ERR833393	Marine
SRR5788037	Marine
ERR1662310	Marine
ERR1662384	Marine
ERR911227	Soil
ERR1811655	Soil
SRR2053279	Marine
ERR1111517	Marine
SRR1631492	Skin
ERR1713389	Wastewater
SRR3311162	Marine
ERR1055658	Marine
SRR1631475	Skin
ERR1467144	Wastewater
ERR1662212	Marine
ERR911240	Soil
ERR1801670	Marine
ERR2098372	Marine
ERR978626	Plants
ERR833414	Marine
ERR1554592	Freshwater
SRR5788423	Marine
ERR1662297	Marine
SRR500498	Soil
ERR1662272	Marine
ERR594397	Marine
SRR1001451	Freshwater
ERR911232	Soil
SRR1631661	Skin
SRR1950705	Skin
SRR1632306	Skin
ERR833292	Marine
SRR5788103	Marine
SRR6757630	Skin
ERR1662271	Marine
ERR2683118	Wastewater
SRR1632991	Skin
ERR1163115	Marine
ERR2815333	Animal_Digestive_system
ERR1743298	Freshwater
SRR606841	Soil
ERR2022394	Plants
ERR2241927	Animal_Digestive_system
ERR2241648	Animal_Digestive_system
ERR598792	Human_Respiratory_system
ERR1201176	Freshwater
ERR833545	Marine
ERR2241766	Animal_Digestive_system
SRR1624809	Skin
SRR1622917	Skin
ERR599346	Marine
ERR2597339	Mammals_Gastrointestinal_tract
ERR1742651	Soil
SRR1125498	Soil
ERR771028	Marine
ERR2597524	Mammals_Gastrointestinal_tract
ERR598957	Marine
SRR1950746	Skin
SRR5788394	Marine
ERR2168950	Marine
ERR2681675	Freshwater
ERR599008	Marine
SRR5720250	Marine
ERR1743348	Freshwater
ERR2241905	Animal_Digestive_system
ERR2168917	Marine
SRR1624851	Skin
ERR599339	Marine
ERR2241730	Animal_Digestive_system
ERR694207	Marine
ERR753924	Soil
ERR911326	Soil
SRR1631263	Skin
SRR5249743	Food_production
ERR1662241	Marine
ERR1662218	Marine
ERR594355	Marine
SRR1631713	Skin
ERR1726988	Freshwater
ERR771033	Marine
SRR1633173	Skin
ERR2597470	Mammals_Gastrointestinal_tract
ERR694113	Marine
SRR1631099	Skin
ERR2597342	Mammals_Gastrointestinal_tract
ERR2245468	Animal_Digestive_system
SRR5788252	Marine
ERR1662510	Marine
ERR2592337	Wastewater
SRR1624800	Skin
SRR6507280	Marine
ERR2863822	Animal_Digestive_system
ERR1664723	Marine
ERR2191959	Soil
SRR2005712	Skin
ERR2241778	Animal_Digestive_system
SRR5787991	Marine
ERR3274629	Human_Respiratory_system
ERR599017	Marine
ERR1743292	Freshwater
SRR1950740	Skin
ERR2241721	Animal_Digestive_system
ERR2022383	Plants
SRR5720323	Marine
SRR5788142	Marine
ERR2196983	Marine
ERR1855261	Marine
ERR753929	Soil
SRR5918706	Marine
ERR986640	Marine
ERR1951253	Freshwater
SRR1632977	Skin
SRR1129829	Soil
SRR1633022	Skin
ERR2168925	Marine
SRR2059905	Soil
ERR2683130	Wastewater
ERR833597	Marine
ERR2683220	Wastewater
ERR2098409	Marine
ERR970614	Soil
SRR1151517	Soil
ERR833429	Marine
ERR598946	Marine
ERR911211	Soil
ERR1713403	Wastewater
SRR1633007	Skin
ERR986585	Marine
SRR1624853	Skin
ERR1527889	Soil
ERR1163094	Marine
SRR1632338	Skin
SRR1630965	Skin
SRR4029366	Freshwater
ERR2241946	Animal_Digestive_system
ERR2486632	Soil
ERR1743372	Freshwater
SRR5720310	Marine
ERR2191989	Soil
ERR1662200	Marine
SRR062196	Marine
ERR833528	Marine
ERR1352947	Wastewater
SRR062203	Marine
SRR5788358	Marine
SRR5720339	Marine
ERR1662458	Marine
SRR4101312	Food_production
ERR2241891	Animal_Digestive_system
ERR1662409	Marine
SRR1622834	Skin
SRR1633002	Skin
ERR986600	Marine
SRR1631270	Skin
ERR1725976	Wastewater
SRR2059911	Soil
ERR1726004	Wastewater
ERR2683186	Wastewater
ERR2169045	Marine
ERR2241831	Animal_Digestive_system
ERR2683257	Wastewater
ERR2597354	Mammals_Gastrointestinal_tract
ERR2168954	Marine
ERR833388	Marine
ERR2281806	Marine
ERR1560017	Marine
ERR1662380	Marine
SRR2107210	Wastewater
ERR2683164	Wastewater
ERR1352924	Wastewater
SRR2135762	Marine
ERR1662432	Marine
ERR2105750	Freshwater
SRR1631693	Skin
ERR599169	Marine
SRR1633020	Skin
SRR5788376	Marine
SRR1632430	Skin
SRR5720299	Marine
SRR5720278	Marine
SRR6757679	Skin
ERR1698994	Marine
SRR2053274	Marine
ERR833603	Marine
SRR062192	Marine
ERR1201300	Wastewater
ERR688345	Marine
SRR1622934	Skin
ERR2683241	Wastewater
ERR1414254	Wastewater
ERR2597492	Mammals_Gastrointestinal_tract
ERR1713409	Wastewater
SRR1623229	Skin
SRR5788109	Marine
ERR2889253	Animal_Digestive_system
ERR1811647	Soil
ERR770996	Marine
ERR1743360	Freshwater
ERR1414243	Wastewater
ERR1857212	Wastewater
SRR1633021	Skin
ERR911282	Soil
ERR420366	Marine
SRR4028166	Marine
ERR2597532	Mammals_Gastrointestinal_tract
SRR1633168	Skin
ERR753925	Soil
ERR868053	Marine
ERR833381	Marine
ERR911264	Soil
SRR1623050	Skin
SRR5918748	Marine
ERR2241649	Animal_Digestive_system
ERR3130420	Marine
ERR2241727	Animal_Digestive_system
SRR5918891	Marine
SRR1631386	Skin
SRR1620021	Skin
SRR500499	Soil
SRR1624836	Skin
ERR833541	Marine
ERR2597429	Mammals_Gastrointestinal_tract
ERR1189628	Marine
ERR1662469	Marine
ERR2241889	Animal_Digestive_system
SRR5788418	Marine
ERR688349	Marine
ERR986592	Marine
ERR2597516	Mammals_Gastrointestinal_tract
ERR1725642	Freshwater
ERR1725963	Wastewater
SRR5720262	Marine
ERR1201175	Freshwater
ERR1525442	Wastewater
ERR1664706	Marine
ERR2597383	Mammals_Gastrointestinal_tract
SRR1630992	Skin
SRR1631054	Skin
ERR1198911	Freshwater
ERR2169043	Marine
SRR1624797	Skin
SRR1622933	Skin
ERR2889268	Animal_Digestive_system
SRR1631453	Skin
ERR1662426	Marine
ERR594413	Marine
ERR598795	Human_Respiratory_system
ERR986787	Plants
ERR2098397	Marine
SRR1125499	Soil
SRR1632843	Skin
ERR1725938	Wastewater
ERR1414212	Wastewater
ERR3130426	Marine
SRR2090122	Marine
ERR833343	Marine
ERR2597323	Mammals_Gastrointestinal_tract
SRR1630985	Skin
ERR833479	Marine
ERR598961	Marine
ERR1055661	Marine
ERR1662199	Marine
SRR1950734	Skin
SRR5249737	Food_production
ERR833505	Marine
ERR978644	Plants
ERR953370	Freshwater
ERR1474562	Freshwater
ERR599167	Marine
ERR2241663	Animal_Digestive_system
ERR599088	Marine
SRR8168154	Marine
ERR2027885	Plants
ERR911298	Soil
ERR1470826	Wastewater
ERR1713387	Wastewater
SRR062211	Marine
ERR2245469	Animal_Digestive_system
SRR606808	Soil
ERR833587	Marine
ERR2815336	Animal_Digestive_system
SRR1623049	Skin
ERR833378	Marine
ERR2168942	Marine
ERR833295	Marine
ERR1662387	Marine
SRR1633151	Skin
ERR2168937	Marine
ERR1414264	Wastewater
ERR911324	Soil
SRR1125491	Soil
SRR1633144	Skin
SRR062178	Marine
SRR1631310	Skin
SRR5788249	Marine
SRR2135724	Marine
ERR1527860	Soil
SRR1631248	Skin
SRR5249716	Food_production
ERR1558695	Soil
SRR1631474	Skin
ERR1664702	Marine
ERR833306	Marine
SRR1623079	Skin
SRR2090059	Marine
SRR1631037	Skin
SRR1624829	Skin
SRR2182547	Food_production
SRR1631539	Skin
ERR1527867	Soil
ERR594392	Marine
ERR694115	Marine
SRR350513	Soil
ERR1951251	Freshwater
SRR1631350	Skin
ERR2241735	Animal_Digestive_system
SRR1623190	Skin
ERR2245477	Animal_Digestive_system
ERR647609	Plants
ERR2815300	Animal_Digestive_system
SRR5788338	Marine
SRR5916691	Marine
ERR1725964	Wastewater
ERR2486618	Soil
ERR1527868	Soil
SRR5788124	Marine
SRR1621001	Skin
ERR1560106	Marine
SRR5788434	Marine
ERR970594	Soil
ERR1743352	Freshwater
ERR1414226	Wastewater
ERR753912	Soil
ERR2592343	Wastewater
ERR2592256	Wastewater
ERR694183	Marine
SRR1632819	Skin
SRR2005636	Skin
SRR1622860	Skin
ERR986616	Marine
ERR599106	Marine
ERR770968	Marine
SRR2081070	Food_production
ERR911312	Soil
ERR2241804	Animal_Digestive_system
SRR3952300	Marine
ERR2022387	Plants
ERR833314	Marine
SRR5249746	Food_production
SRR1631076	Skin
ERR978653	Plants
ERR771052	Marine
SRR5720301	Marine
ERR599115	Marine
ERR1676590	Soil
ERR694204	Marine
ERR599109	Marine
SRR2067991	Freshwater
ERR2112543	Marine
ERR911314	Soil
ERR1341804	Wastewater
ERR1662216	Marine
ERR771105	Marine
ERR1743362	Freshwater
SRR1129668	Soil
ERR599049	Marine
ERR771002	Marine
SRR1632855	Skin
ERR2401482	Food_production
ERR986633	Marine
SRR1624813	Skin
ERR1662416	Marine
SRR1632860	Skin
ERR833361	Marine
ERR2241880	Animal_Digestive_system
ERR1163082	Marine
ERR1111519	Marine
ERR1662360	Marine
ERR911310	Soil
ERR2245485	Animal_Digestive_system
ERR2597421	Mammals_Gastrointestinal_tract
SRR1620023	Skin
ERR911225	Soil
SRR1950771	Skin
ERR599342	Marine
SRR1632449	Skin
ERR1811657	Soil
SRR1624830	Skin
ERR2241830	Animal_Digestive_system
ERR1662482	Marine
SRR1125483	Soil
SRR2559608	Soil
ERR599362	Marine
ERR2683170	Wastewater
ERR2592339	Wastewater
SRR1631015	Skin
SRR1631039	Skin
ERR2683120	Wastewater
ERR1358721	Soil
ERR1035438	Soil
ERR2597509	Mammals_Gastrointestinal_tract
ERR2486635	Soil
ERR771029	Marine
SRR1632419	Skin
SRR1631375	Skin
ERR2168915	Marine
SRR5788217	Marine
ERR2169031	Marine
SRR606794	Soil
ERR833486	Marine
ERR2683171	Wastewater
SRR1624806	Skin
ERR833411	Marine
ERR1544586	Marine
ERR2597398	Mammals_Gastrointestinal_tract
ERR2241641	Animal_Digestive_system
ERR771004	Marine
SRR5788263	Marine
SRR2005722	Skin
ERR1525434	Wastewater
SRR5788159	Marine
ERR2168982	Marine
ERR833325	Marine
ERR2191984	Soil
ERR2683236	Wastewater
ERR986628	Marine
SRR5788219	Marine
ERR1662429	Marine
ERR598988	Marine
SRR062224	Marine
SRR8168152	Marine
SRR4101310	Food_production
SRR062180	Marine
ERR2098385	Marine
ERR833504	Marine
ERR2105755	Freshwater
ERR1662493	Marine
SRR1623211	Skin
SRR1632827	Skin
ERR2241870	Animal_Digestive_system
ERR2168981	Marine
ERR1664677	Marine
ERR599074	Marine
SRR1632350	Skin
ERR599034	Marine
SRR5788337	Marine
ERR1419294	Marine
ERR1713337	Wastewater
SRR1125478	Soil
SRR1630945	Skin
ERR978649	Plants
SRR1631343	Skin
ERR1527254	Freshwater
ERR598979	Marine
SRR5720300	Marine
ERR1725942	Wastewater
ERR1739694	Marine
SRR1632439	Skin
ERR771097	Marine
SRR1632979	Skin
SRR1631002	Skin
ERR2168965	Marine
ERR1662381	Marine
ERR1560014	Marine
ERR2683275	Wastewater
ERR2683163	Wastewater
SRR4101316	Food_production
ERR1527266	Freshwater
ERR2683227	Wastewater
SRR1630989	Skin
ERR1056336	Marine
ERR1527902	Soil
SRR1622858	Skin
ERR833450	Marine
ERR2597372	Mammals_Gastrointestinal_tract
ERR2241856	Animal_Digestive_system
ERR986634	Marine
SRR5249731	Food_production
ERR1352931	Wastewater
ERR1662495	Marine
ERR1414234	Wastewater
ERR694134	Marine
SRR2182553	Food_production
SRR1632983	Skin
ERR2863817	Animal_Digestive_system
ERR911364	Soil
ERR2597449	Mammals_Gastrointestinal_tract
SRR1950701	Skin
ERR970610	Soil
ERR2597324	Mammals_Gastrointestinal_tract
SRR1622875	Skin
ERR2597522	Mammals_Gastrointestinal_tract
ERR1544444	Freshwater
SRR062144	Marine
SRR1950739	Skin
SRR2053288	Marine
SRR5249697	Food_production
SRR5917330	Marine
SRR1630959	Skin
SRR1631466	Skin
ERR1698993	Marine
ERR1662368	Marine
ERR1743386	Freshwater
SRR5787989	Marine
ERR599159	Marine
SRR5917518	Marine
ERR2241813	Animal_Digestive_system
SRR062145	Marine
SRR2005673	Skin
ERR2241667	Animal_Digestive_system
ERR2241825	Animal_Digestive_system
ERR2241867	Animal_Digestive_system
SRR5788363	Marine
ERR2241876	Animal_Digestive_system
ERR599077	Marine
SRR2182538	Food_production
ERR1662392	Marine
ERR594354	Marine
ERR1078299	Soil
ERR694180	Marine
SRR5249724	Food_production
ERR1662207	Marine
SRR1632477	Skin
SRR5788361	Marine
ERR1713411	Wastewater
ERR1843312	Freshwater
SRR1129683	Soil
SRR2059913	Soil
SRR2135769	Marine
ERR2241980	Animal_Digestive_system
SRR1631486	Skin
SRR5788008	Marine
ERR2241710	Animal_Digestive_system
SRR1632328	Skin
ERR1855272	Marine
ERR833491	Marine
ERR1662332	Marine
ERR1743356	Freshwater
ERR868094	Marine
SRR1151512	Soil
ERR986789	Plants
ERR2683196	Wastewater
ERR1662334	Marine
ERR2815291	Animal_Digestive_system
ERR1742654	Soil
ERR2017147	Marine
ERR2241924	Animal_Digestive_system
ERR911365	Soil
ERR2863813	Animal_Digestive_system
ERR1352955	Wastewater
ERR770971	Marine
ERR1559806	Soil
ERR1855256	Marine
SRR3952301	Marine
SRR1620014	Skin
ERR977414	Wastewater
ERR833336	Marine
ERR1662492	Marine
SRR1632804	Skin
ERR981253	Skin
SRR4101322	Food_production
SRR1632300	Skin
SRR5788188	Marine
ERR2241695	Animal_Digestive_system
ERR2241933	Animal_Digestive_system
ERR2168969	Marine
SRR1631458	Skin
ERR2592255	Wastewater
ERR868099	Marine
SRR1632793	Skin
ERR2241948	Animal_Digestive_system
ERR911243	Soil
SRR2559886	Soil
SRR1631103	Skin
SRR4028168	Marine
ERR2245462	Animal_Digestive_system
ERR1466838	Soil
ERR599344	Marine
ERR599107	Marine
SRR5788240	Marine
SRR2090130	Marine
SRR606836	Soil
ERR1201289	Wastewater
SRR5788175	Marine
SRR1632840	Skin
ERR599007	Marine
SRR1632343	Skin
SRR5915433	Marine
SRR2053298	Marine
SRR1950782	Skin
ERR420365	Marine
ERR1713346	Wastewater
ERR1447832	Plants
SRR1624864	Skin
ERR598996	Marine
SRR1623203	Skin
SRR5720314	Marine
SRR1633030	Skin
ERR2245494	Animal_Digestive_system
SRR6757677	Skin
ERR1419290	Marine
SRR2005669	Skin
ERR2683134	Wastewater
SRR5788351	Marine
SRR1631717	Skin
ERR868034	Marine
SRR5249741	Food_production
ERR833435	Marine
SRR5788062	Marine
SRR5788133	Marine
ERR833335	Marine
ERR1726034	Wastewater
ERR694114	Marine
SRR2005647	Skin
ERR2282022	Soil
SRR2005721	Skin
ERR1743322	Freshwater
ERR978636	Plants
ERR647605	Plants
SRR1623177	Skin
SRR062182	Marine
ERR1960509	Soil
ERR1811642	Soil
ERR911246	Soil
ERR1811645	Soil
ERR1560025	Marine
SRR1632398	Skin
SRR1622847	Skin
SRR1631261	Skin
ERR1743289	Freshwater
SRR1631435	Skin
ERR771017	Marine
SRR1623195	Skin
SRR2005658	Skin
ERR771022	Marine
ERR1527884	Soil
SRR5788220	Marine
SRR1570769	Soil
ERR2098391	Marine
ERR833363	Marine
ERR833308	Marine
ERR833525	Marine
ERR833564	Marine
SRR5788288	Marine
ERR1163093	Marine
ERR1854461	Food_production
ERR1414229	Wastewater
ERR1560094	Marine
ERR1512990	Wastewater
ERR1288715	Plants
SRR1631506	Skin
ERR2683152	Wastewater
ERR599368	Marine
SRR2005707	Skin
SRR5788325	Marine
SRR1950774	Skin
ERR2683263	Wastewater
SRR5788232	Marine
SRR171681	Soil
ERR1352473	Soil
SRR5788239	Marine
ERR911236	Soil
ERR2241752	Animal_Digestive_system
ERR1527263	Freshwater
ERR911216	Soil
ERR694171	Marine
SRR5788329	Marine
SRR1622884	Skin
SRR1622886	Skin
ERR599018	Marine
ERR599360	Marine
ERR1743388	Freshwater
SRR062132	Marine
SRR1621000	Skin
SRR1633010	Skin
ERR1801674	Marine
ERR1725949	Wastewater
ERR978648	Plants
ERR947521	Freshwater
ERR771026	Marine
ERR599081	Marine
ERR911378	Soil
SRR5720318	Marine
ERR2683190	Wastewater
ERR2683166	Wastewater
ERR2241712	Animal_Digestive_system
ERR1544445	Freshwater
ERR1419296	Marine
ERR1559809	Soil
SRR1569466	Soil
ERR599172	Marine
ERR1662443	Marine
SRR2182554	Food_production
ERR1352935	Wastewater
SRR1151510	Soil
ERR1726031	Wastewater
ERR1801663	Marine
ERR1414223	Wastewater
SRR5788211	Marine
SRR062231	Marine
ERR2597540	Mammals_Gastrointestinal_tract
ERR2196985	Marine
SRR5720332	Marine
SRR1632829	Skin
SRR5917514	Marine
ERR986641	Marine
ERR598942	Marine
ERR2241911	Animal_Digestive_system
SRR1631502	Skin
ERR833550	Marine
SRR1631380	Skin
ERR2815295	Animal_Digestive_system
ERR2597511	Mammals_Gastrointestinal_tract
ERR2815348	Animal_Digestive_system
ERR599157	Marine
ERR2597371	Mammals_Gastrointestinal_tract
SRR1632360	Skin
ERR1560021	Marine
ERR1352949	Wastewater
SRR448034	Soil
SRR1632790	Skin
SRR1631437	Skin
ERR911209	Soil
ERR771096	Marine
SRR1631520	Skin
SRR1631092	Skin
SRR1622883	Skin
SRR5720312	Marine
SRR770572	Soil
SRR1631525	Skin
ERR3130417	Marine
ERR868049	Marine
SRR1623196	Skin
SRR1631265	Skin
SRR1632844	Skin
ERR599005	Marine
ERR1664703	Marine
ERR911354	Soil
ERR986631	Marine
ERR833350	Marine
ERR970588	Soil
ERR2215870	Marine
ERR2168986	Marine
SRR1950719	Skin
ERR2241962	Animal_Digestive_system
ERR598977	Marine
SRR1631463	Skin
ERR2241824	Animal_Digestive_system
ERR2241834	Animal_Digestive_system
ERR770980	Marine
ERR986594	Marine
SRR4101303	Food_production
SRR6757627	Skin
ERR833438	Marine
SRR1632842	Skin
SRR940708	Soil
ERR694175	Marine
ERR694145	Marine
ERR1713336	Wastewater
ERR1743376	Freshwater
SRR1631488	Skin
SRR1631077	Skin
SRR2107181	Wastewater
ERR599057	Marine
ERR1857197	Wastewater
ERR1726006	Wastewater
ERR2169035	Marine
ERR694209	Marine
ERR2022391	Plants
ERR2098382	Marine
SRR1631352	Skin
ERR1527252	Freshwater
ERR2241906	Animal_Digestive_system
ERR1513000	Wastewater
ERR1527255	Freshwater
ERR911229	Soil
ERR2683230	Wastewater
ERR1201290	Wastewater
ERR2241748	Animal_Digestive_system
SRR2005655	Skin
ERR2241974	Animal_Digestive_system
SRR2135725	Marine
SRR1631279	Skin
ERR1662507	Marine
SRR1632997	Skin
ERR833344	Marine
SRR1633033	Skin
SRR1622835	Skin
SRR5915293	Marine
SRR2053285	Marine
ERR1527851	Soil
ERR833445	Marine
SRR5788299	Marine
ERR1201178	Freshwater
ERR594357	Marine
ERR2017143	Marine
ERR2022399	Plants
ERR833532	Marine
SRR5720331	Marine
SRR1950728	Skin
SRR977957	Soil
ERR1414209	Wastewater
SRR1950788	Skin
SRR1631095	Skin
ERR2597391	Mammals_Gastrointestinal_tract
ERR833534	Marine
ERR2863806	Animal_Digestive_system
SRR063767	Marine
SRR1632411	Skin
SRR1632474	Skin
SRR062156	Marine
ERR1662249	Marine
SRR5788442	Marine
SRR1622896	Skin
ERR1811632	Soil
ERR978997	Soil
ERR2169012	Marine
ERR1713365	Wastewater
ERR2597534	Mammals_Gastrointestinal_tract
SRR1622927	Skin
ERR2241691	Animal_Digestive_system
ERR594395	Marine
SRR5788128	Marine
SRR1630936	Skin
ERR833304	Marine
ERR868096	Marine
SRR1632417	Skin
SRR2005659	Skin
ERR594406	Marine
ERR1743280	Freshwater
SRR2005674	Skin
ERR1857205	Wastewater
SRR1632468	Skin
SRR1631383	Skin
ERR1662496	Marine
ERR2098375	Marine
ERR2098393	Marine
ERR2597358	Mammals_Gastrointestinal_tract
ERR833484	Marine
SRR770300	Soil
SRR062190	Marine
SRR447486	Soil
ERR1662481	Marine
SRR1622844	Skin
ERR3274618	Human_Respiratory_system
SRR1569462	Soil
SRR5788147	Marine
ERR2241751	Animal_Digestive_system
ERR318618	Marine
ERR1725939	Wastewater
ERR2401479	Food_production
ERR833474	Marine
ERR2241869	Animal_Digestive_system
SRR1623178	Skin
ERR2168923	Marine
ERR1558699	Soil
ERR1662289	Marine
SRR1622937	Skin
ERR1725998	Wastewater
SRR8168151	Marine
ERR986591	Marine
ERR970602	Soil
ERR833535	Marine
SRR1632395	Skin
SRR6757613	Skin
ERR855786	Marine
ERR2683161	Wastewater
ERR771091	Marine
SRR062232	Marine
SRR062159	Marine
SRR1631244	Skin
ERR2241900	Animal_Digestive_system
SRR1001449	Freshwater
